# Hyper-proliferation of Adipose Progenitors During Developmental Adipogenesis Programs Higher Adipocyte Number and Early-onset Obesity in Offspring Born to Obese Dams

**DOI:** 10.1101/2025.09.13.676029

**Authors:** TB Scheidl, JS Yoon, JL Wager, S Yonan, A Lakhdar, S Kailasam, JA Thompson

**Affiliations:** Cumming School of Medicine, University of Calgary, Calgary, AB; Department of Biochemistry and Molecular Biology, University of Calgary, Calgary, AB; Life Sciences and Biochemistry, Queens University, Kingston, ON; Canadian Core for Computational Genomics, McGill University, Montreal, QC

## Abstract

Being born to a mother who was obese during pregnancy is one of the strongest predictors of early onset obesity and metabolic syndrome. To identify the developmental mechanism linking maternal obesity to cardiometabolic disease in the offspring, a high fat/high fructose diet or low-fat control diet were introduced 4 weeks prior to mating in C57BL6 females and continued throughout pregnancy and lactation. Offspring born to obese dams had greater whole-body adiposity prior to puberty and were more susceptible to diet-induced obesity in adulthood. On postnatal day 10 (PND10) when pups born to obese dams had greater accumulation of subcutaneous adipose tissue, single cell sequencing was used to identify adipose progenitor cells (APCs) in the stromal vascular fraction. Two distinct lineages of APCs were identified that arose from a common proliferative root, terminating in committed preadipocytes and anti-adipogenic APCs. In pups born to obese dams, the proliferative root made up a greater proportion of APCs, more of these cells were in the G2M and S phases of the cell cycle and there was an enrichment in genes associated with proliferation (*mKi67, Fat3, Ccn4, Gata4*). On PND10, APCs isolated from the inguinal depots of pups born to obese dams were hyper-proliferative and there was a greater abundance of total APCs, whereas there were no differences in adipocyte size. After puberty, APCs in subcutaneous depots of offspring born to obese dams were more adipogenic in vitro and this group gained a greater amount of body fat in response to pharmacological stimulation of adipogenesis by rosiglitazone. Male adults born to obese dams had a lower abundance of APCs and were more susceptible to APC exhaustion due to prolonged exposure to rosiglitazone. Therefore, early onset obesity in offspring exposed to maternal obesity in utero is due to a prolongation of the proliferative phase of early life adipogenesis, leading to a higher adipocyte number.
