## Supplementary Table 1 for "Hyper-proliferation of Adipose Progenitors During Developmental Adipogenesis Programs Higher Adipocyte Number and Early-onset Obesity in Offspring Born to Obese Dams"

### Sheet: Sheet1
DEGs in CN vs HFD groups within the proliferative root cluster cells
Enriched in CN group (12 genes)		Off. Ln	Off. Ob
Gene	avg_log2FC	pct.1	pct.2	p_val_adj
Lpl	0.900373	0.899	0.811	0.00456995
Gm56768	0.63751	0.843	0.673	0.00292969
Ebf2	0.610528	0.894	0.642	0.0116847
Ebf3	0.567209	0.843	0.614	0.00520732
H2-D1	0.465134	0.935	0.78	0.00484072
Postn	0.460442	0.991	0.878	0.00275937
Ly6a	0.434862	0.959	0.803	0.00969948
Dpt	0.426803	0.982	0.902	0.00437174
Clec3b	0.423869	0.968	0.917	0.0080648
Nr3c1	0.422096	0.968	0.874	0.024584
Col6a3	0.410998	0.995	0.945	0.000691975
Col5a1	0.357671	0.991	0.945	0.0473643
Enriched in HFD group (43 genes)		Off. Ln	Off. Ob
Gene	avg_log2FC	pct.1	pct.2	p_val_adj
Arx	6.41672	0	0.138	0.000303679
Mmd2	6.37278	0	0.122	0.00229655
Gata4	6.02079	0	0.13	0.000836975
Syt1	6.00169	0	0.098	0.0455451
Rims4	5.72706	0	0.114	0.00624501
Inhba	5.43583	0.009	0.154	0.000554065
Col13a1	5.26472	0	0.13	0.000830792
Syt13	5.26472	0	0.122	0.0022839
Akr1cl	5.21581	0.014	0.13	0.0395743
Lhx9	5.16518	0.005	0.154	0.000159389
Gm44691	5.05827	0	0.102	0.0276813
Sct	5.0359	0.018	0.161	0.0022011
Cyp26b1	5.02079	0.032	0.161	0.0457683
Lamc3	4.43108	0.014	0.142	0.00917107
Fhl2	4.12807	0.051	0.24	0.000109811
Fat3	3.58022	0.046	0.228	0.000226942
Nlgn1	3.57082	0.051	0.236	0.000188624
Egflam	3.53442	0.041	0.22	0.000197312
Ccn4	3.18226	0.028	0.169	0.00870417
Prss35	3.13627	0.083	0.283	0.00022275
Tpm2	3.09708	0.203	0.398	0.00110746
Irag1	3.09479	0.005	0.114	0.0301967
Ralgps2	3.0549	0.143	0.327	0.00588087
Mylk	2.86738	0.055	0.232	0.00133621
Col4a6	2.83176	0.037	0.173	0.0405088
Cdh5	2.53537	0.014	0.142	0.0130893
Sorcs2	2.49397	0.129	0.303	0.0124574
Actn1	2.37773	0.092	0.268	0.00657636
Ifitm1	2.34362	0.046	0.205	0.00473518
Etl4	2.1879	0.092	0.28	0.0031659
Trib2	2.13195	0.051	0.22	0.00272531
Aff3	2.06078	0.396	0.587	0.00979501
Wfdc1	2.01333	0.198	0.374	0.0326836
Sparcl1	1.69962	0.184	0.378	0.0188984
Smoc2	1.46511	0.415	0.591	0.0185051
Pgrmc1	1.08995	0.802	0.858	0.00397797
Coq7	1.06237	0.286	0.484	0.037345
Tenm3	0.934578	0.465	0.665	0.0212217
Gab2	0.928421	0.65	0.783	0.0241195
Impdh2	0.715489	0.604	0.768	0.0166323
Eif1b	0.673331	0.567	0.768	0.0339436
Rbm3	0.328425	1	1	0.00457309
Rpl3	0.305469	1	1	0.0472142
